# Male-specific analgesic effects of minocycline in sickle cell disease are mediated by microglia and the microbiome

**DOI:** 10.1101/2025.08.26.672427

**Authors:** Juanna M. John, Zulmary Manjarres, Nurfatihah I. Zulkifly, Ashley N. Plumb, McKenna L. Pratt, Katelyn E. Sadler

## Abstract

Over 50% of individuals with sickle cell disease (SCD) experience chronic pain that is phenotypically distinct from their acute, vaso-occlusive crisis pain. Chronic SCD pain is commonly managed with opioid-based drugs that are associated with unwanted side effects, incomplete pain relief, and – in this population – accessibility issues. Thus, new treatments for chronic SCD pain are desperately needed. Here, we examined the analgesic efficacy of acute minocycline treatment in transgenic SCD mice. SCD mice exhibit gut dysbiosis and chronic inflammation. Therefore, we hypothesized that minocycline would provide robust analgesia in this model given the drug’s antibiotic and anti-inflammatory properties respectively. Six days of minocycline treatment reversed chronic mechanical hypersensitivity only in male SCD mice. We identified two potential mechanisms underlying these sex-specific effects. First, we observed increased microgliosis only in the dorsal horn of male SCD mice. Minocycline treatment had opposite effects on microglial number in male and female SCD spinal cords. Second, minocycline treatment altered the gut microbiota in a sex-specific fashion; fecal microbiota transplant (FMT) from minocycline-treated female SCD mice induced widespread pain in recipients whereas FMT from minocycline-treated male SCD mice did not. In summary, these experiments highlight novel sex-specific mechanisms of minocycline analgesia and support future exploration of minocycline use for SCD pain management, but only in male patients.
