## Supplemental Table 1 for "Male-specific analgesic effects of minocycline in sickle cell disease are mediated by microglia and the microbiome"

### Sheet: Sheet1
compound name	P-value (HbSS male vs. female)
glycocholate sulfate	1.6095e-05
dehydroabietic acid	1.79034e-05
1-linoleoyl-digalactosylglycerol (18:2)*	7.08554e-05
N-acetylvaline	0.000125195
uracil	0.000206994
hypotaurine	0.000237697
2'-deoxyuridine	0.000243807
prolylglycine	0.000286153
N-methylalanine	0.000314443
1-stearoyl-GPE (18:0)	0.000335878
1-palmitoyl-GPC (16:0)	0.000416685
citraconate/glutaconate	0.000574383
N,N-dimethylalanine	0.000659428
9,10-DiHOME sulfate	0.000708948
diaminopimelate	0.000773456
glycerophosphoserine*	0.000774772
choline	0.000882435
3-sulfo-alanine	0.000925567
cysteine	0.000952097
nicotinate	0.001003
xanthine	0.00107722
N-acetylpyrraline	0.00115151
gamma-tocopherol/beta-tocopherol	0.00124751
prolylalanine	0.00130026
hydroxy-undecanedioate (OH-C11:0-DC)*	0.00130875
chenodeoxycholic acid sulfate (3)	0.00138636
linoleoylcarnitine (C18:2)*	0.00141521
10-hydroxystearate	0.00149214
hydroxystearate sulfate	0.00161367
2-isopropylmalate	0.00169666
dihydroferulate	0.00190074
nicotinamide riboside	0.00194743
maltose	0.00230062
cyclic adenosine diphosphate-ribose	0.00234896
cholate sulfate	0.00241201
leucylglutamine*	0.0030539
choline phosphate	0.00314577
4-hydroxyphenylacetate	0.0031463
deoxycholate	0.00328758
thymine	0.00331577
1-stearoyl-GPC (18:0)	0.0033908
glycerate	0.00344801
leucylalanine	0.00345447
3-(4-hydroxyphenyl)propionate	0.00352721
heptanoate (7:0)	0.00357468
myristoleoylcarnitine (C14:1)*	0.00361843
2,8-quinolinediol	0.00370668
valerylglycine	0.0038852
isovalerate (i5:0)	0.00391907
4-hydroxyhippurate	0.0041202
tryptophan	0.0042346
4-imidazoleacetate	0.00436869
salicylate	0.00450291
threonate	0.00505808
tauroursodeoxycholate	0.00507471
5-methyl-2'-deoxycytidine	0.0050765
3-deoxyoctulosonate	0.00515448
2,3-dihydroxyisovalerate	0.00521331
N2-acetyllysine	0.00548915
succinate	0.00576811
1-stearoyl-GPI (18:0)	0.00579736
1-oleoyl-GPC (18:1)	0.00590492
prolylproline	0.00630187
aspartylaspartate	0.00656588
flavin adenine dinucleotide (FAD)	0.00671849
hexadecadienoate (16:2n6)	0.00675402
N-acetyl-3-methylhistidine*	0.00695757
isobutyrylglycine	0.006966
N-formylphenylalanine	0.00700121
tetradecasphinganine (d14:0)*	0.00701157
L-urobilin	0.00766942
alanylhistidine	0.00781751
carotene diol (1)	0.00833351
palmitoleoylcarnitine (C16:1)*	0.0084095
N-acetylphenylalanine	0.00846931
palmitoleate (16:1n7)	0.00855323
N6-formyllysine	0.00894055
methylmalonate (MMA)	0.00919516
ophthalmate	0.00966258
1-methyl-5-imidazoleacetate	0.0096842
gamma-tocotrienol	0.0105405
delta-tocopherol	0.010691
daidzein	0.010777
pyridoxamine phosphate	0.0109857
ribose	0.0111351
methylsuccinate	0.0112111
enterodiol	0.0114115
isovalerylglycine	0.0116783
N-alpha-acetylornithine	0.0117228
5-aminovalerate	0.0122684
heptadecatrienoate (17:3)*	0.0126622
glyco-beta-muricholate**	0.012784
myristate (14:0)	0.012999
stigmasterol	0.0131146
ethylmalonate	0.0131441
gamma-CEHC	0.0137299
1-linoleoyl-GPC (18:2)	0.0139508
linoleoyl-linoleoyl-glycerol (18:2/18:2) [2]*	0.0144041
flavin mononucleotide (FMN)	0.0144734
8-hydroxyoctanoate	0.0146137
vanillin	0.0146722
bilirubin degradation product, C17H20N2O5 (1)**	0.0151022
3-hydroxyoctanoate	0.0153829
N-acetyl-1-methylhistidine*	0.0156053
2'-deoxyadenosine	0.0156697
4-hydroxybenzoate	0.0157018
tyrosol	0.0159877
citrulline	0.0172224
citrate	0.0172829
cysteinylglycine	0.0174078
enterolactone sulfate	0.0176859
bilirubin degradation product, C17H20N2O5 (2)**	0.0178635
anserine	0.0188485
(12 or 13)-methylmyristate (a15:0 or i15:0)	0.019705
2-aminophenol sulfate	0.0200623
cysteine sulfinic acid	0.0201719
hexadecasphinganine (d16:0)*	0.0202686
butyrate/isobutyrate (4:0)	0.0211228
N-acetylisoleucine	0.0213028
2,6-dihydroxybenzoic acid	0.0216342
N-carbamoylalanine	0.0217429
carboxymethylproline	0.0223875
pelargonate (9:0)	0.0226408
(14 or 15)-methylpalmitate (a17:0 or i17:0)	0.0227176
glycerol	0.0227644
(3'-5')-cytidylylguanosine	0.0228098
phenylalanylglycine	0.0236085
2-palmitoyl-galactosylglycerol (16:0)*	0.0238132
ferulate	0.0238201
malonylcarnitine	0.0241163
shikimate	0.0241594
eicosanoylsphingosine (d20:1)*	0.0250704
N6-succinyladenosine	0.0255759
beta-hydroxyisovalerate	0.0259573
histamine	0.0262717
3-(3-hydroxyphenyl)propionate	0.0263812
N-succinyl-isoleucine	0.0266456
indole-3-carboxylate	0.0274895
cytosine	0.0277194
glycerophosphoinositol*	0.0279203
(3'-5')-guanylyluridine	0.0283005
1-palmitoyl-GPI (16:0)	0.0284989
vanillate	0.0286373
tryptophylglycine	0.0292371
indolin-2-one	0.0292384
N-acetylsphingosine	0.0294088
1-linoleoyl-GPG (18:2)*	0.0295079
2,4-dihydroxybutyrate	0.0302983
adipate (C6-DC)	0.0303977
laurylcarnitine (C12)	0.0308255
arginine	0.0313842
5,6-dihydrouridine	0.0315916
N-stearoyltaurine	0.0319294
beta-alanine	0.0324868
1-linoleoyl-galactosylglycerol (18:2)*	0.0331905
campesterol	0.0338551
N-acetylglutamine	0.0339964
(3'-5')-adenylyladenosine*	0.0341755
aconitate [cis or trans]	0.0347752
taurochenodeoxycholate	0.0349688
p-aminobenzoate (PABA)	0.0352889
2-oleoylglycerol (18:1)	0.035508
3-ketosphinganine	0.035765
glutamine	0.0359296
2-hydroxybutyrate/2-hydroxyisobutyrate	0.0372452
1,2-dilinoleoyl-GPC (18:2/18:2)	0.0376029
N-acetylproline	0.0377186
pseudouridine	0.0379179
lactate	0.0381477
stachydrine	0.0383442
linoleoyl ethanolamide	0.0386032
genistein	0.0386282
homoserine	0.0388583
beta-hydroxyisovaleroylcarnitine	0.039201
arabonate/xylonate	0.0396952
stearoyl ethanolamide	0.0400363
fucosterol	0.040154
arabinose	0.040229
sedoheptulose-7-phosphate	0.0405336
tryptophol	0.0409312
sinapate	0.0410454
linoleate (18:2n6)	0.0412465
3,5-dihydroxyphenylpropionate	0.0419892
imidazole propionate	0.0421108
taurodeoxycholate	0.0425945
(3'-5')-guanylyladenosine*	0.0428217
beta-sitosterol	0.0434079
valerate (5:0)	0.0434611
homocitrulline	0.0439693
alpha-tocotrienol	0.0440418
N-succinyl-leucine	0.0443845
tauro-beta-muricholate	0.044567
phenylalanylalanine	0.0454411
palmitoylcholine	0.0459158
valylglutamine	0.045943
linolenate [alpha or gamma; (18:3n3 or 6)]	0.0462089
malate	0.0467961
indoleacetate	0.0470943
mannonate*	0.0472613
3-hydroxyhexanoate	0.047686
oleoyl-linoleoyl-glycerol (18:1/18:2) [2]	0.047878
